# Whole Genome Sequencing based Identification of Human Tuberculosis caused by Animal-lineage *Mycobacterium orygis*

**DOI:** 10.1101/2023.02.27.530375

**Authors:** Md Rashedul Islam, Meenu K. Sharma, Rupinder KhunKhun, Cary Shandro, Inna Sekirov, Gregory J. Tyrrell, Hafid Soualhine

## Abstract

A recently described member of the *Mycobacterium tuberculosis* complex (MTBC) is *Mycobacterium orygis,* which can cause disease primarily in animals but also in humans. Although *M. orygis* has been reported from different geographic regions around the world, due to a lack of proper identification techniques, the contribution of this emerging pathogen to the global burden of zoonotic tuberculosis is not fully understood. In the present work, we report single nucleotide polymorphisms (SNPs) analysis using whole genome sequencing (WGS) that can accurately identify *M. orygis* and differentiate it from other members of MTBC species. WGS-based SNPs analysis was performed for 61 isolates from different Provinces in Canada that were identified as *M. orygis*. A total of 56 *M. orygis* sequences from the public databases were also included in the analysis. Several unique SNPs in *gyrB, PPE55, Rv2042c, leuS, mmpL6,* and *mmpS6* genes were used to determine their effectiveness as genetic markers for the identification of *M. orygis*. To the best of our knowledge, five of these SNPs, *viz., gyrB*^277^ (A→G), *gyrB*^1478^ (T→C), *leuS*^1064^ (A→T), *mmpL6*^486^ (T→C), and *mmpS6*^334^ (C→G) are reported for the first time in this study. Our results also revealed several SNPs specific to other species within MTBC. The phylogenetic analysis shows that studied genomes were genetically diverse and clustered with *M. orygis* sequences of human and animal origin reported from different geographic locations. Therefore, the present study provides a new insight into the high confidence identification of *M. orygis* from MTBC species based on WGS data, which can be useful for reference and diagnostic laboratories.

---

**T**uberculosis is a severe and complex infectious disease caused by the *Mycobacterium tuberculosis* complex (MTBC) and remains a public health concern leading to the death of 1·6 million people per year worldwide, predominantly in low-income and middle income countries (1). *Mycobacterium orygis,* a species belonging to MTBC, was first described by van Ingen et al. (2). *M. orygis* is capable of causing infection in both animal and human hosts. This species has received considerable interest in recent years, and has been reported to be isolated from dairy cattle and captive monkeys (3), captive wild animals (4), deer (5), rhinoceros (6), black buck (5), and humans (2, 7, 8). *M. orygis* infection has been recognized as a zoonotic source of human tuberculosis (9). Moreover, in New Zealand, a presumptive transmission of *M. orygis* from human to animal was reported, with the original infection being mapped out from contacts with domestic animals in India (10). *M. orygis* is endemic in Southeast Asian countries including Bangladesh, India, Nepal, and Pakistan (3, 7, 10). Although tuberculosis incidence in Canada is relatively low (11), zoonotic tuberculosis is progressively being recognized as a significant menace to the public health. Hence, zoonotic tuberculosis could pose a significant challenge in controlling this disease and meeting global tuberculosis elimination goals (12).

Along with *M. orygis*, other phylogenetically related MTBC species are *M. tuberculosis*, *M. bovis* and its variant BCG, *M. africanum*, *M. caprae*, *M. pinnipedii*, *M. microti*, *M. canettii*, and members of animal_Jadapted clade A1 such as “Dassie” bacillus, Chimpanzee bacillus, *M. suricattae,* and *M. mungi* (13–15). To improve human and animal health surveillance, it is important to implement proper identification methods and analysis tools for quickly and accurately discriminating MTBC species. Probes hybridization-based assays have been used to differentiate the causative agents of tuberculosis, however, studies have reported a limitation of this method in differentiating *M. orygis* from *M. africanum* (16). The mutations in genes including *gyrB* and *Rv2042c*, and the regions of difference (RDs) deletion have been used to discriminate *M. orygis* from MTBC species, using PCR-based approaches (2, 3, 17). Since *M. orygis* strains share *gyrB*^1450^ (G→T) mutation with MTBC members including *M. africanum* and *M. pinnipedii*, they may have previously been mislabeled as *M. africanum* (3, 17, 18).

Whole genome sequencing (WGS) technologies are now increasingly being used in clinical and research laboratories to investigate tuberculosis surveillance, outbreak detection, antimicrobial resistance prediction, characterization and diversity of MTBC species (14, 19). One of the key challenges for adopting WGS for these applications is data analysis that requires bioinformatics support and data interpretation (20). Consequently, a number of analytical tools have been developed to detect pathogenic bacterial strains using WGS data, with single nucleotide polymorphisms (SNP)-based methods being the common ones used in public health laboratories (21–23). BioHansel, for example, performs high-resolution genotyping by detecting phylogenetically informative SNPs in WGS data (24).

In order to improve our ability to accurately identify *M. orygis* and other species within MTBC, whole genome analysis was performed in this investigation. We report the identification of 61 new *M. orygis* from Canada by WGS-based SNP analysis, and to validate the results, publicly available 56 *M. orygis* genomes were added to the analysis. We performed molecular markers characterization on these genomes that demonstrate a clear differentiation of *M. orygis* from members of other MTBC species. Furthermore, the newly sequenced *M. orygis* isolates were phylogenetically analyzed to determine their diversity and global distribution. This study may improve our understanding of this poorly monitored emerging zoonotic pathogen and address its burden in Canada and globally.
