## Supplementary Data S1 for "Whole Genome Sequencing based Identification of Human Tuberculosis caused by Animal-lineage *Mycobacterium orygis*"

### Sheet: Supplementary Data S1
Supplementary Data S1 The identification comparison of all 137 isolates investigated in this study
Isolate	Province	Routine identification (PCR/MIRU-VNTR or BioHansel)	Final identification (WGS-based SNP analysis)
900123*	BC	M. africanum by PCR, MTBC by BioHansel	M. orygis
900124*	BC	M. africanum by PCR, MTBC by BioHansel	M. orygis
900125*	BC	M. africanum by PCR, MTBC by BioHansel	M. orygis
900942*	SK	M. africanum by PCR, MTBC by BioHansel	M. orygis
1501282*	BC	M. africanum by PCR/MIRU-VNTR, MTBC by BioHansel	M. orygis
1600127*	BC	M. africanum by PCR/MIRU-VNTR, MTBC by BioHansel	M. orygis
1600379	AB	M. africanum by PCR/MIRU-VNTR and BioHansel	M. africanum Lineage 5
1601131*	MB	M. africanum by PCR/MIRU-VNTR, MTBC by BioHansel	M. orygis
1601221*	AB	M. africanum by PCR/MIRU-VNTR, MTBC by BioHansel	M. orygis
1601335*	MB	M. africanum by PCR/MIRU-VNTR, MTBC by BioHansel	M. orygis
1601411	BC	M. africanum by PCR/MIRU-VNTR	ND
1601614*	BC	M. africanum by PCR/MIRU-VNTR, MTBC by BioHansel	M. orygis
1700074*	AB	M. africanum by PCR/MIRU-VNTR, MTBC by BioHansel	M. orygis
1700619	AB	M. bovis by PCR/MIRU-VNTR	ND
1700767	SK	M. bovis BCG by PCR/MIRU-VNTR	ND
1700864	NL	M. bovis BCG by PCR/MIRU-VNTR and BioHansel	M. bovis BCG
1700882	AB	M. bovis BCG by PCR/MIRU-VNTR	ND
1700988	AB	M. africanum/M. pinnipedii by PCR/MIRU-VNTR	ND
1701144	MB	M. africanum/M. pinnipedii by PCR/MIRU-VNTR	ND
1701251	BC	M. bovis BCG by PCR/MIRU-VNTR	ND
1701283	NS	M. bovis BCG by PCR/MIRU-VNTR and BioHansel	M. bovis BCG
1701405	NB	M. africanum/M. pinnipedii by PCR/MIRU-VNTR	ND
1701554*	AB	M. africanum/M. pinnipedii by PCR/MIRU-VNTR, MTBC by BioHansel	M. orygis
1701602	AB	M. bovis BCG by PCR/MIRU-VNTR and BioHansel	M. bovis BCG
1701642*	AB	M. africanum/M. pinnipedii by PCR/MIRU-VNTR, MTBC by BioHansel	M. orygis
1701741	QC	M. bovis by PCR/MIRU-VNTR and BioHansel	M. bovis
1701742	QC	M. bovis by PCR/MIRU-VNTR and BioHansel	M. bovis
1701770	MB	M. bovis by PCR/MIRU-VNTR and BioHansel	M. bovis
1701771	MB	M. bovis by PCR/MIRU-VNTR and BioHansel	M. bovis
1701772	MB	M. bovis by PCR/MIRU-VNTR and BioHansel	M. bovis
1701773	MB	M. bovis by PCR/MIRU-VNTR and BioHansel	M. bovis
1701774	MB	M. bovis by PCR/MIRU-VNTR and BioHansel	M. bovis
1701775	MB	M. bovis by PCR/MIRU-VNTR and BioHansel	M. bovis
1701776	MB	M. bovis by PCR/MIRU-VNTR and BioHansel	M. bovis
1701777	MB	M. bovis by PCR/MIRU-VNTR and BioHansel	M. bovis
1701778	MB	M. bovis by PCR/MIRU-VNTR and BioHansel	M. bovis
1701797*	BC	M. africanum/M. pinnipedii by PCR/MIRU-VNTR, MTBC by BioHansel	M. orygis
1701798*	BC	M. africanum/M. pinnipedii by PCR/MIRU-VNTR, MTBC by BioHansel	M. orygis
1800120	AB	M. bovis BCG by PCR/MIRU-VNTR and BioHansel	M. bovis BCG
1800147	AB	M. bovis BCG by PCR/MIRU-VNTR and BioHansel	M. bovis BCG
1800148	AB	M. bovis BCG by PCR/MIRU-VNTR and BioHansel	M. bovis BCG
1800159*	BC	M. africanum/M. pinnipedii by PCR/MIRU-VNTR, MTBC by BioHansel	M. orygis
1800280	AB	M. bovis BCG by PCR/MIRU-VNTR and BioHansel	M. bovis BCG
1800300*	AB	M. africanum/M. pinnipedii by PCR/MIRU-VNTR, MTBC by BioHansel	M. orygis
1800446*	BC	M. africanum/M. pinnipedii by PCR/MIRU-VNTR, MTBC by BioHansel	M. orygis
1800447	BC	M. bovis by PCR/MIRU-VNTR and BioHansel	M. bovis
1800448*	BC	M. africanum/M. pinnipedii by PCR/MIRU-VNTR, MTBC by BioHansel	M. orygis
1800471	SK	M. africanum/M. pinnipedii by PCR/MIRU-VNTR, M. africanum by BioHansel	M. africanum Lineage 5
1800479	MB	M. bovis BCG by PCR/MIRU-VNTR and BioHansel	M. bovis BCG
1800646	AB	M. bovis BCG by PCR/MIRU-VNTR and BioHansel	M. bovis BCG
1800719	NB	M. africanum/M. pinnipedii by PCR/MIRU-VNTR, M. africanum by BioHansel	M. africanum Lineage 6
1800720	NB	M. bovis BCG by PCR/MIRU-VNTR and BioHansel	M. bovis BCG
1800722*	AB	M. africanum/M. pinnipedii by PCR/MIRU-VNTR, MTBC by BioHansel	M. orygis
1800965*	BC	M. africanum/M. pinnipedii by PCR/MIRU-VNTR, MTBC by BioHansel	M. orygis
1801124	BC	M. africanum/M. pinnipedii by PCR/MIRU-VNTR, M. africanum by BioHansel	M. africanum Lineage 6
1801127*	BC	M. africanum/M. pinnipedii by PCR/MIRU-VNTR, MTBC by BioHansel	M. orygis
1801225*	BC	M. africanum/M. pinnipedii by PCR/MIRU-VNTR, MTBC by BioHansel	M. orygis
1801256*	BC	M. africanum/M. pinnipedii by PCR/MIRU-VNTR, MTBC by BioHansel	M. orygis
1801454	NS	M. bovis BCG by PCR/MIRU-VNTR and BioHansel	M. bovis BCG
1801535*	BC	M. africanum/M. pinnipedii by PCR/MIRU-VNTR, MTBC by BioHansel	M. orygis
1900049	SK	M. bovis BCG by PCR/MIRU-VNTR and BioHansel	M. bovis BCG
1900053	AB	M. bovis BCG by PCR/MIRU-VNTR and BioHansel	M. bovis BCG
1900059*	BC	M. africanum/M. pinnipedii by PCR/MIRU-VNTR, MTBC by BioHansel	M. orygis
1900097*	BC	M. africanum/M. pinnipedii by PCR/MIRU-VNTR, MTBC by BioHansel	M. orygis
1900228*	AB	M. africanum/M. pinnipedii by PCR/MIRU-VNTR, MTBC by BioHansel	M. orygis
1900245	QC	M. africanum by PCR/MIRU-VNTR, MTBC by BioHansel	M. africanum Lineage L6
1900322	SK	M. bovis BCG by PCR/MIRU-VNTR and BioHansel	M. bovis BCG
1900323*	BC	M. africanum/M. pinnipedii by PCR/MIRU-VNTR, MTBC by BioHansel	M. orygis
1900382	QC	M. bovis by PCR/MIRU-VNTR and BioHansel	M. bovis
1900674*	BC	MTBC by BioHansel	M. orygis
1900698*	AB	MTBC by BioHansel	M. orygis
1900770	MB	M. bovis BCG by PCR/MIRU-VNTR and BioHansel	M. bovis BCG
1900815	SK	M. bovis BCG by PCR/MIRU-VNTR and BioHansel	M. bovis BCG
1900816	BC	M. bovis by PCR/MIRU-VNTR and BioHansel	M. bovis
1900817*	BC	MTBC by BioHansel	M. orygis
1900860	MB	M. africanum by PCR/MIRU-VNTR and BioHansel	M. africanum Lineage 5
1900861	BC	M. bovis BCG by PCR/MIRU-VNTR and BioHansel	M. bovis BCG
1900887	QC	M. bovis by PCR/MIRU-VNTR and BioHansel	M. bovis
1900974	BC	M. bovis BCG by PCR/MIRU-VNTR and BioHansel	M. bovis BCG
1900975	BC	M. bovis BCG by PCR/MIRU-VNTR and BioHansel	M. bovis BCG
1901040	BC	M. bovis by PCR/MIRU-VNTR and BioHansel	M. bovis
1901041*	BC	MTBC by BioHansel	M. orygis
1901282*	AB	MTBC by BioHansel	M. orygis
1901423*	BC	MTBC by BioHansel	M. orygis
1901424*	BC	MTBC by BioHansel	M. orygis
1901451	AB	M. bovis BCG by PCR/MIRU-VNTR and BioHansel	M. bovis BCG
1901481	QC	M. africanum by PCR/MIRU-VNTR, MTBC by BioHansel	M. africanum Lineage 5
1901583	AB	M. africanum by PCR/MIRU-VNTR and BioHansel	M. africanum Lineage 6
2000046	NS	M. bovis BCG by PCR/MIRU-VNTR	ND
2000368*	BC	MTBC by BioHansel	M. orygis
2000564	AB	M. bovis by PCR/MIRU-VNTR, M. bovis/BCG by BioHansel	M. bovis BCG
2000728*	AB	MTBC by BioHansel	M. orygis
2000812	BC	M. bovis by PCR/MIRU-VNTR and BioHansel	M. bovis
2000880	BC	M. bovis by PCR/MIRU-VNTR and BioHansel	M. bovis
2000957	NS	M. bovis BCG by PCR/MIRU-VNTR and BioHansel	M. bovis BCG
2001022	AB	M. bovis BCG by PCR/MIRU-VNTR and BioHansel	M. bovis BCG
2001127*	BC	MTBC by BioHansel	M. orygis
2001150	AB	M. bovis by PCR/MIRU-VNTR, M. bovis/BCG by BioHansel	M. bovis
2001229*	BC	MTBC by BioHansel	M. orygis
2001318	NS	M. africanum by PCR/MIRU-VNTR and BioHansel	M. africanum Lineage 5
2001439*	BC	MTBC by BioHansel	M. orygis
2001463*	AB	MTBC by BioHansel	M. orygis
2001464*	AB	MTBC by BioHansel	M. orygis
2001465*	AB	MTBC by BioHansel	M. orygis
2001479*	BC	MTBC by BioHansel	M. orygis
2001480*	BC	MTBC by BioHansel	M. orygis
2100119*	AB	MTBC by BioHansel	M. orygis
2100187*	BC	MTBC by BioHansel	M. orygis
2100257	AB	M. bovis by PCR/MIRU-VNTR and BioHansel	M. bovis
2100330	AB	M. bovis BCG by PCR/MIRU-VNTR and BioHansel	M. bovis BCG
2100376*	BC	MTBC by BioHansel	M. orygis
2100430*	AB	MTBC by BioHansel	M. orygis
2100725*	AB	MTBC by BioHansel	M. orygis
2100743	AB	M. africanum by PCR/MIRU-VNTR and BioHansel	M. africanum Lineage 6
2100744	AB	M. africanum by PCR/MIRU-VNTR and BioHansel	M. africanum Lineage 6
2100781	AB	M. bovis BCG by PCR/MIRU-VNTR and BioHansel	M. bovis BCG
2100849	SK	M. bovis BCG by PCR/MIRU-VNTR and BioHansel	M. bovis BCG
2100850	SK	M. bovis BCG by PCR/MIRU-VNTR and BioHansel	M. bovis BCG
2100852	AB	M. bovis BCG by PCR/MIRU-VNTR and BioHansel	M. bovis BCG
2100854	NB	M. bovis BCG by PCR/MIRU-VNTR and BioHansel	M. bovis BCG
2100976*	BC	MTBC by BioHansel	M. orygis
2100977*	BC	MTBC by BioHansel	M. orygis
2101097*	BC	MTBC by BioHansel	M. orygis
2101145	MB	M. bovis BCG by PCR/MIRU-VNTR and BioHansel	M. bovis BCG
2101205*	AB	MTBC by BioHansel	M. orygis
2101224	SK	M. bovis BCG by PCR/MIRU-VNTR and BioHansel	M. bovis BCG
2101352*	BC	MTBC by BioHansel	M. orygis
2101375*	AB	MTBC by BioHansel	M. orygis
2101452*	NS	MTBC by BioHansel	M. orygis
2200069	AB	M. africanum by PCR/MIRU-VNTR and BioHansel	M. africanum Lineage 5
2200070	AB	M. africanum by PCR/MIRU-VNTR and BioHansel	M. africanum Lineage 5
2200071	AB	M. africanum by PCR/MIRU-VNTR and BioHansel	M. africanum Lineage 5
2200072	AB	M. africanum by PCR/MIRU-VNTR and BioHansel	M. africanum Lineage 5
2200073	AB	M. africanum by PCR/MIRU-VNTR and BioHansel	M. africanum Lineage 5
2200196*	BC	MTBC by BioHansel	M. orygis
2200263*	BC	MTBC by BioHansel	M. orygis
2201129*	AB	MTBC by BioHansel	M. orygis
*The isolates are confirmed to be M. orygis and listed in TABLE 1
ND = Whole genome sequencing was not performed
The 12 isolates in which two each isolates were recovered from the same patient are colored in red
