## Supplementary Data S2 for "Whole Genome Sequencing based Identification of Human Tuberculosis caused by Animal-lineage *Mycobacterium orygis*"

### Sheet: Supplementary Data S2A
Supplementary Data S2A The information summary of previously published whole genome sequences of 56 M. orygis isolates (as of December, 2022) used in this study
Run/Accession	Bases	BioProject	Collection centre	Collection date	Location	Host	Source	Isolate
SRR16643349	406164330	PRJNA672657	McGill University Health Centre	1997-09-23	Canada	Homo sapiens	Cerebospinal fluid	Orygis/51145
NZ_APKD00000000	4282661	PRJNA193095	Queen Mary University of London	2011-06-	United Kingdom	Homo sapiens	Bronchial lavage	112400015
SRR9157804	663760200	PRJNA545406	National Institute for Research in Tuberculosis	2016-12-08	India	Bos taurus	Lung	NIRTAH144
SRR10251185	305858035	PRJNA576656	ICAR-Indian Veterinary Research Institute	2013-12-28	India	Bos taurus	Lung	51C
SRR10251186	1266965068	PRJNA576656	ICAR-Indian Veterinary Research Institute	2013-11-18	India	Bos taurus	Lung	48C
SRR10251187	834834485	PRJNA576656	ICAR-Indian Veterinary Research Institute	2013-11-18	India	Bos taurus	Lung	45C
SRR10251188	539602341	PRJNA576656	ICAR-Indian Veterinary Research Institute	2013-11-12	India	Bos taurus	Lung	43C
SRR10251189	578410321	PRJNA576656	ICAR-Indian Veterinary Research Institute	2013-11-11	India	Bos taurus	Lung	41C
SRR10251190	617539722	PRJNA576656	ICAR-Indian Veterinary Research Institute	2013-10-28	India	Bos taurus	Lung	40C
SRR10251191	272191307	PRJNA576656	ICAR-Indian Veterinary Research Institute	2013-02-16	India	Bos taurus	Lung	37C
SRR10251192	289974042	PRJNA576656	ICAR-Indian Veterinary Research Institute	2013-08-23	India	Bos taurus	Lung	29C
SRR10251193	308668613	PRJNA576656	ICAR-Indian Veterinary Research Institute	2017-02-13	India	Bos gaurus	Lymph node	68B
SRR10251194	433851273	PRJNA576656	ICAR-Indian Veterinary Research Institute	2016-08-31	India	Bos taurus	Lung	64C
SRR10251195	381386059	PRJNA576656	ICAR-Indian Veterinary Research Institute	2016-02-07	India	Deer Unknown	Lung	60D
SRR10251196	1007442811	PRJNA576656	ICAR-Indian Veterinary Research Institute	2016-02-07	India	Deer Unknown	Lung	59D
SRR10251197	522036546	PRJNA576656	ICAR-Indian Veterinary Research Institute	2015-06-20	India	Bos taurus	Lung	58C
SRR10251198	328170320	PRJNA576656	ICAR-Indian Veterinary Research Institute	2015-03-14	India	Deer Unknown	Lung	57D
SRR10251199	887218740	PRJNA576656	ICAR-Indian Veterinary Research Institute	2015-02-16	India	Deer Unknown	Lung	56D
SRR10251200	750206695	PRJNA576656	ICAR-Indian Veterinary Research Institute	2014-01-13	India	Bos taurus	Lung	53C
SRR10251201	706516327	PRJNA576656	ICAR-Indian Veterinary Research Institute	2013-12-28	India	Bos taurus	Lung	52C
SRR10251202	726826928	PRJNA576656	ICAR-Indian Veterinary Research Institute	2013-04-17	India	Deer Unknown	Lung	23D
SRR10251203	4981461000	PRJNA576656	ICAR-Indian Veterinary Research Institute	2013-05-13	India	Bos taurus	Lung	19C
SRR20622096	680473648	PRJNA576656	ICAR-Indian Veterinary Research Institute	2019-04-03	India	Bos taurus	Lung	117C
SRR20622097	1597288570	PRJNA576656	ICAR-Indian Veterinary Research Institute	2019-04-01	India	Bos taurus	Liver	115(1)C
SRR20607504	612749846	PRJNA576656	ICAR-Indian Veterinary Research Institute	2014-01-13	India	Bos taurus	Lung	54C
SRR10321128	341462197	PRJNA575883	Christian Medical College Vellore	2018-07-24	India	Homo sapiens	Lymph node	CMC_E36
SRR10321130	302011394	PRJNA575883	Christian Medical College Vellore	2019-01-24	India	Homo sapiens	Bone	CMC_E313
SRR10321134	300507651	PRJNA575883	Christian Medical College Vellore	2018-10-18	India	Homo sapiens	Urine	CMC_E157
SRR10321143	162115996	PRJNA575883	Christian Medical College Vellore	2018-08-03	India	Homo sapiens	Fluid	CMC_E65
SRR10321149	694228506	PRJNA575883	Christian Medical College Vellore	2019-03-20	India	Homo sapiens	Psoas abscess	CMC_E374
SRR21842101	863583450	PRJNA575883	Christian Medical College Vellore	2019-05-23	India	Homo sapiens	Sputum	CMCV_P527
SRR17089001	1222155344	PRJNA785380	Tamil Nadu Veterinary and Animal Sciences University	2019-10-01	India	Deer	Lung tissue	Deer 2
SRR17089002	1124082052	PRJNA785380	Tamil Nadu Veterinary and Animal Sciences University	2020	India	Cattle	Lung	Cattle 1046
SRR17089003	1506037458	PRJNA785380	Tamil Nadu Veterinary and Animal Sciences University	2019-07-01	India	Cattle	Lung	Cattle c1a
SRR17254975	1222155344	PRJNA789714	National Institute for Research in Tuberculosis	2021-03-28	India	Antelope Cervicapra	Lymph node	NIRTKL276
SRR17254976	1685598202	PRJNA789714	National Institute for Research in Tuberculosis	2021-03-27	India	Antelope Cervicapra	Lymph node	NIRTKL116
SRR17254977	435861500	PRJNA789714	National Institute for Research in Tuberculosis	2020-03-25	India	Axis axis	Lung	NIRTKL036
SRR5642711	354596846	PRJNA389109	New York State Department of Health	2011-11-09	United States	Homo sapiens	Lymph node	IDR1200003374
SRR5642712	463072862	PRJNA389109	New York State Department of Health	2011-07-17	United States	Homo sapiens	Sputum	IDR1100020842
SRR5642713	453908847	PRJNA389109	New York State Department of Health	2008-01-30	United States	Homo sapiens	Sputum	AFB0800000210
SRR5642714	371813512	PRJNA389109	New York State Department of Health	2007-03-20	United States	Homo sapiens	Gluteal abscess	AFB0700001273
SRR5642715	389920848	PRJNA389109	New York State Department of Health	2016-09-16	United States	Homo sapiens	Lymph node	IDR1600048632
SRR5642716	380070860	PRJNA389109	New York State Department of Health	2016-05-18	United States	Homo sapiens	Skin tissue	IDR1600031534
SRR5642717	709977040	PRJNA389109	New York State Department of Health	2015-01-09	United States	Homo sapiens	Bronchial wash	IDR1500005031
SRR5642718	383069625	PRJNA389109	New York State Department of Health	2011-12-13	United States	Homo sapiens	Sputum	IDR1200010128
SRR21691066	650283257	PRJNA882748	RIVM-National Institute for Public Health and the Environment	2017	Netherlands	Homo sapiens	Human	RIVM1156
ERR2659153	428159314	PRJEB27266	Swiss Tropical and Public Health Institute	2018-10-21	Switzerland	Homo sapiens	Human	G01224
ERR2659154	288100310	PRJEB27266	Swiss Tropical and Public Health Institute	2018-10-21	Switzerland	Homo sapiens	Human	G01225
ERR2659155	160502452	PRJEB27266	Swiss Tropical and Public Health Institute	2018-10-21	Switzerland	Homo sapiens	Human	G01226
ERR2659156	206783338	PRJEB27266	Swiss Tropical and Public Health Institute	2018-10-21	Switzerland	Homo sapiens	Human	G01227
ERR015582	753499368	PRJEB2092	Wellcome Trust Sanger Institute	2010-05-07	United Kingdom	Homo sapiens	Human	VIC4031ORYX
ERR5336158	380218391	PRJEB43202	Norwegian Institute of Public Health	2016-08-16	Norway	Homo sapiens	Lung	543229
ERR5336162	341366151	PRJEB43202	Norwegian Institute of Public Health	2017-01-18	Norway	Homo sapiens	Lung	565181
ERR5336167	408239085	PRJEB43202	Norwegian Institute of Public Health	2017-08-31	Norway	Homo sapiens	Bone biopsy	605088
ERR5336157	644691935	PRJEB43202	Norwegian Institute of Public Health	2016-05-19	Norway	Homo sapiens	Lung	539861
ERR5336161	785625488	PRJEB43202	Norwegian Institute of Public Health	2016-07-04	Norway	Homo sapiens	Collum biopsy	550182

### Sheet: Supplementary Data S2B
Supplementary Data S2B The information summary of previously published complete/draft/SRA of selected MTBC genomes (other than M. orygis) used in this study
Accession number	Species/Lineage
NC_000962.3	M. tuberculosis H37Rv
GCF_000195835.3*	M. bovis AF2122/97
GCF_002975475.1	M. bovis 2002/0476
GCA_002982285.1	M. bovis ATCC19210
ERR125598	M. bovis
ERR125608	M. bovis
ERR125618	M. bovis
ERR125625	M. bovis
ERR125628	M. bovis
NC_008769.1*	M. bovis BCG Pasteur 1173P2
NZ_AEZF01000032.1	M. bovis BCG ATCC 35733
NZ_CP109681.1	M. bovis BCG ATCC35734
NZ_AEZG01000036.1	M. bovis BCG ATCC 35740
NZ_CUWG01000001.1	M. bovis BCG China
NZ_CUWF01000001.1	M. bovis BCG Connaught
NC_020245.2	M. bovis BCG Korea 1168P
NZ_CP064405.1	M. bovis BCG SL 222 Sofia
NZ_AM412059.1	M. bovis BCG Moreau RDJ
NZ_CUWL01000001.1	M. bovis BCG Pasteur
NZ_CUWM01000001.1	M. bovis BCG Prague
NZ_CUWO01000001.1	M. bovis BCG Russia
NZ_CP009243.1	M. bovis BCG Russia 368
NZ_CUWQ01000001.1	M. bovis BCG Tice
NZ_CUWR01000001.1	M. bovis BCG Tokyo
FR878060.1*	M. africanum GM041182
CP010334.1	M. africanum 25
GCF_002982335.1	M. africanum ATCC25420
GCF_000159775.1	M. africanum K85
NZ_CP014617.1	M. africanum UT307
NC_015848.1*	M. canettii CIPT 140010059
NC_019950.1	M. canettii CIPT 140060008
GCF_905183055.1	M. canettii CIPT 140070002
NZ_OU917922.1	M. canettii Percy22
NZ_OU917921.1	M. canettii Percy258
NZ_OU916928.1	M. canettii Percy1129
ERR266106	M. canettii
GCF_002982225.1*	M. caprae ATCC BAA-824
GCF_001369315.1	M. caprae MB2
GCF_001941665.1	M. caprae Allgaeu 115862
GCF_014489215.1	M. caprae NLA000201913
NZ_LR882496.1*	M. microti ATCC 35782
GCF_002982215.1	M. microti ATCC 19422
GCF_904810325.1	M. microti OV254
GCF_904810345.1	M. microti Maus III
GCF_904810355.1	M. microti Maus IV
GCF_904810365.1	M. microti 94-2272
SRR3647357	M. microti 12
SRR3500411*	M. mungi BM22813
SRR7693584*	M. pinnipedii MP1
SRR7693090	M. pinnipedii MP2
ERR4143897	M. pinnipedii
ERR4143898	M. pinnipedii
NC_021740.1*	L1
CP009427.1	L1
NC_021194.1	L1
ERR040121	L1
ERR752247	L1
ERR983235	L1
ERR983237	L1
ERR1213948	L1
ERR2514317	L1
ERR3256113	L1
ERR3256150	L1
ERR3335753	L1
SRR1019182	L1
SRR1180415	L1
SRR1183107	L1
SRR5065202	L1
SRR5065280	L1
SRR5065386	L1
SRR5341342	L1
SRR5709738	L1
SRR5709777	L1
SRR6339636	L1
SRR6397643	L1
SRR6397949	L1
SRR6480525	L1
SRR7496526	L1
SRR8380947	L1
SRR10185951	L1
SRR10214506	L1
CP007803.1*	L2
CP002885.1	L2
CP009426.1	L2
HG813240.1	L2
CP002883.1	L2
CP009101.1	L2
CP007809.1	L2
CP010873.1	L2
NC_021251.1	L2
NC_021054.1	L2
ERR221584	L2
ERR1633962	L2
SRR671754	L2
ERR551090	L2
SRR671797	L2
SRR924708	L2
ERR234110	L2
SRR1710057	L2
ERR234248	L2
SRR1710065	L2
ERR158608	L2
ERR234193	L2
ERR718276	L2
SRR1172841	L2
SRR1710077	L2
SRR960958	L2
SRR1710073	L2
SRR960987	L2
SRR1710097	L2
SRR1710071	L2
ERR538424	L2
CP010340.1*	L3
ERR015615	L3
ERR040123	L3
ERR234109	L3
ERR234162	L3
ERR275205	L3
ERR688012	L3
SRR1019128	L3
SRR1062848	L3
SRR1172065	L3
SRR1172879	L3
SRR1172895	L3
SRR1173771	L3
CP010337.1	L4
NC_020089.1	L4
CP010339.1	L4
CP010338.1	L4
NC_020559.1*	L4
NC_002755.2	L4
NC_017524.1	L4
CP010329.1	L4
NC_009565.1	L4
CP010330.1	L4
CP000611.1	L4
NC_022350.1	L4
NZ_AP014573.1	L4
NC_018078.1	L4
NC_012943.1	L4
NC_016768.1	L4
ERR234142	L5
ERR234145	L5
ERR234149	L5
ERR502476	L5
ERR550904	L5
ERR551005	L5
ERR841494	L5
ERR841495	L5
ERR1203074	L5
ERR2704812	L5
ERR4162007	L5
ERR4192367	L5
ERR5330907	L5
ERR5336170	L5
SRR998584	L5
SRR998586	L5
SRR998616	L5
SRR998618*	L5
ERR031459	L6
ERR031479	L6
ERR031480	L6
ERR031484	L6
ERR234106	L6
ERR234184	L6
ERR234255	L6
ERR5336144	L6
ERR5336145	L6
ERR5336169	L6
SRR998576	L6
SRR998605	L6
SRR998643	L6
SRR1162477	L6
SRR1577831*	L6
ERR159958	L7
ERR159959	L7
ERR181435	L7
ERR400415	L7
ERR756344	L7
ERR756345	L7
ERR756346	L7
ERR756347	L7
ERR756348	L7
ERR1971865*	L7
SRR1173284	L8
SRR1173725	L8
SRR10828835*	L8
ERR181314	L9
ERR181315	L9
ERR4162024*	L9
*The accession numbers are used as representative sequences in TABLE 3
